# Within and between sleep and cognition: associations in older community dwelling individuals

**DOI:** 10.1101/2025.10.27.684778

**Authors:** Ciro della Monica, Kiran K. G. Ravindran, Giuseppe Atzori, William Trender, Adam Hampshire, Simon S. Skene, Hana Hassanin, Victoria Revell, Derk-Jan Dijk

## Abstract

Cross sectional and interventional studies have demonstrated that sleep has a significant impact on waking brain function including alertness and cognitive performance. Few studies have assessed whether spontaneous night-to-night variation in sleep associates with variation in brain function within an individual. How this compares to the between-individual variation in sleep and cognition and their associations also remains largely unknown. These questions are of particular interest in the context of ageing because both sleep and cognitive abilities are altered in ageing. Furthermore, older people have been reported to be less sensitive to sleep loss. Here we investigated the relationship between sleep and cognition by quantifying associations between intraindividual variation in sleep and cognition as well as associations between interindividual variation in sleep and cognition in 35 cognitively intact older adults (70.8 ± 4.9 years; mean ± SD; 14 females) living in the community. Subjective and actigraphic sleep measures and daily digital assessments of cognition (nine cognitive tests; 19 variables) were obtained over a two-week period. The cognitive test battery probed a wide range of cognitive functions including reaction time, working memory, attention, and problem solving. Principal Component Analysis (PCA) identified four principal sleep components which were labelled Sleep Duration, Sleep Efficiency, Subjective Sleep Quality, and Nap-Effect. Mixed model analyses were conducted with mean and deviation-from-the-mean cognitive variables to quantify how inter- and intra-individual variation in sleep associated with inter and intra individual variation in cognition. Longer sleep duration was associated with faster reaction times in both the inter- and intra-individual analyses and with reduced errors in the inter-individual analyses. Higher sleep efficiency was associated with faster reaction times in both the intra- and inter-individual analyses. By contrast, aspects of cognition relating to learning, visual memory, verbal reasoning, and verbal fluency did not associate with sleep. The data show that in older people some aspects of waking function are sensitive to normal variation in sleep duration and efficiency which implies that interventions that target these aspects of sleep may be beneficial for waking function in ageing.
