## Supplemental for "Within and between sleep and cognition: associations in older community dwelling individuals": Table 1.XLSX

### Sheet: Sheet1
B = between	W = within	F = Fisher's F	P = p-value
Dependent variable	Intercept	F Age	P Age	Age Estimate	F Sex	P Sex	Sex Estimate	F Bmi	P Bmi	Bmi Estimate	F Day	P Day	Day Estimate	F AHI	P AHI	AHI Estimate	F Sleepcomp1 B	P Sleepcomp1 B	Sleepcomp1 B Estimate	F Sleepcomp1 W	P Sleepcomp1 W	Sleepcomp1 W Estimate
SELF_ORDERED_SEARCH_N_MAX_ACHIEVED	0.3245	1.21	0.2801	-0.1786	0.93	0.3438	-0.3263	2.27	0.1435	0.3881	2.08	0.1498	0.01252	3.93	0.0572	-0.5141	0.43	0.5189	0.1307	0.46	0.4977	0.03321
SIMPLE_RT_ERRORS	0.2622	0	0.9691	-0.00388	0	0.9655	0.008954	2.76	0.1076	-0.2573	9.15	0.0027	-0.03764	2.4	0.1324	0.2434	10.82	0.0027	-0.397	0.01	0.9117	0.00784
WORD_DEFIN_TOT_CORRECT	-0.4961	2.93	0.0981	0.2564	0.42	0.5224	0.2025	0.03	0.8553	-0.04378	14.83	0.0001	0.03611	0.01	0.9051	0.02877	0.7	0.4104	0.1542	0.14	0.7072	-0.01979
DIGIT_SPAN_MEDIAN_RT	0.1947	0.16	0.6934	0.04518	0.05	0.8318	0.05038	0.25	0.6204	-0.08884	9.06	0.0028	-0.03937	0.07	0.798	0.04643	0.05	0.8232	-0.03116	0.51	0.4746	-0.05302
DIGIT_SPAN_N_MAX_ACHIEVED	0.3141	0.03	0.8669	0.02555	1.25	0.2737	-0.352	0.31	0.5833	0.1331	4.92	0.0272	0.0211	0.33	0.5699	-0.1387	2.28	0.1418	0.2813	0.03	0.857	0.009633
CHOICE_RT_ERRORS	-0.3004	0.82	0.373	0.1062	0.7	0.4105	0.2037	0.64	0.4295	-0.1479	0.02	0.8794	-0.00181	2.69	0.112	0.3058	1.11	0.3005	-0.1515	0.56	0.4528	0.05055
2D_MANIPUL_MEDIAN_RT_for_CORRECT	-0.09432	0.88	0.3563	-0.1548	0.6	0.4434	0.2683	4.7	0.0388	-0.5702	47.74	<.0001	-0.04711	3.88	0.0589	0.5199	3.77	0.0625	-0.3955	2.22	0.1368	0.05697
CHOICE_RT_MEAN_RT_for_CORRECT	0.503	0.25	0.6211	0.09622	0.03	0.8541	-0.07472	0.15	0.7027	-0.1185	107.04	<.0001	-0.04293	0	0.9795	-0.00798	0.45	0.5101	-0.1588	6.73	0.0099	-0.06013
WORD_DEFIN_MEDIAN_RT	-0.09093	0.47	0.4984	-0.1178	1.06	0.3118	0.3696	0.22	0.641	0.1289	78.31	<.0001	-0.06201	0.35	0.5567	0.1634	0.08	0.7746	-0.0613	0.54	0.4642	-0.02877
PAIRED_ASSOC_LEARN_N_MAX_ACHIEVED	-0.07734	4.31	0.0472	-0.2083	0.01	0.9194	-0.02118	1.31	0.2619	0.1789	1.59	0.2078	0.01613	4.3	0.0474	-0.3288	0.03	0.8537	0.02272	1.69	0.1938	0.09432
LEARNING_CURVES_TOT_CORRECT	-0.6307	1.35	0.2554	-0.1188	1.27	0.2687	0.2388	0.47	0.4989	0.1093	15.84	<.0001	0.04951	2.35	0.1366	-0.248	0.05	0.8238	-0.02796	1.2	0.2744	0.07722
2D_MANIPUL_TOT_CORRECT	-0.00641	1.27	0.2695	0.1797	0.7	0.4096	-0.279	3.49	0.0721	0.4747	87.49	<.0001	0.0635	2.68	0.1128	-0.4176	6.65	0.0155	0.5076	0.66	0.4177	-0.03087
CHOICE_RT_STD	0.2152	0.98	0.3315	0.1304	0.06	0.8096	0.06688	1.67	0.2066	-0.2699	20.13	<.0001	-0.04602	1.29	0.2658	0.2388	5.98	0.021	-0.3967	0.05	0.8208	-0.01305
LEARNING_CURVES_MEDIAN_RT	0.8312	0.58	0.4538	0.13	0.24	0.6312	-0.1737	0.96	0.3354	-0.2675	207.5	<.0001	-0.07553	0.19	0.6691	0.1183	1.23	0.2763	-0.2348	3.26	0.072	-0.05299
VERBAL_REAS_TOT_CORRECT	-0.4205	0.24	0.6306	0.08042	0	0.9757	-0.01061	0.95	0.3375	0.257	96.38	<.0001	0.07123	0.44	0.5148	-0.1745	0.09	0.7722	0.05969	0.17	0.683	-0.01662
SELF_ORDERED_SEARCH_ERRORS	-0.2808	1.69	0.204	0.1448	0.82	0.3718	0.2099	0.33	0.5719	-0.09969	0.02	0.9018	0.001594	0.34	0.5647	0.1028	0.4	0.5318	-0.08615	0.33	0.5677	0.04204
SIMPLE_RT_STD	-0.1275	0.75	0.3923	0.1274	1.47	0.2348	0.3716	0.68	0.4166	-0.1918	22.98	<.0001	-0.04622	0.71	0.4077	0.1967	2.72	0.11	-0.2981	2.62	0.1068	-0.08779
VERBAL_REAS_MEDIAN_RT_for_CORRECT	0.08759	0.24	0.6271	-0.08615	0.23	0.6373	0.1748	0.59	0.45	-0.2141	71.7	<.0001	-0.05475	0.1	0.7568	0.08776	1.06	0.312	-0.223	3.63	0.0575	-0.06903
SIMPLE_RT_MEAN	0.5599	0.06	0.8089	-0.04875	0.14	0.7114	-0.1561	0.82	0.3733	0.2882	53.74	<.0001	-0.02955	1.12	0.2996	-0.3379	0.54	0.4674	-0.1819	6.4	0.0119	-0.05723
Dependent variable	Intercept	F Age	P Age	Age Estimate	F Sex	P Sex	Sex Estimate	F Bmi	P Bmi	Bmi Estimate	F Day	P Day	Day Estimate	F AHI	P AHI	AHI Estimate	F Sleepcomp2 B	P Sleepcomp2 B	Sleepcomp2 B Estimate	F Sleepcomp2 W	P Sleepcomp2 W	Sleepcomp2 W Estimate
SELF_ORDERED_SEARCH_N_MAX_ACHIEVED	0.1434	1.4	0.2462	-0.1709	0.31	0.5836	-0.1678	0.72	0.4036	0.202	2.05	0.1536	0.0124	1.5	0.2312	-0.2994	6.28	0.0183	0.402	0.32	0.5711	0.02964
SIMPLE_RT_ERRORS	0.5174	0.31	0.58	0.06143	0.74	0.3965	-0.1974	0.22	0.6447	-0.0835	7.84	0.0054	-0.03493	0.17	0.6853	0.07573	2.2	0.1495	-0.1813	1.14	0.2865	0.08136
WORD_DEFIN_TOT_CORRECT	-0.6136	2.65	0.1149	0.2383	0.95	0.3382	0.2992	0.31	0.5811	-0.1349	14.61	0.0002	0.03566	0.25	0.62	0.1245	0.71	0.4059	0.1374	3.57	0.0597	-0.1069
DIGIT_SPAN_MEDIAN_RT	0.1894	0.29	0.5966	0.05849	0.07	0.7941	0.06012	0.4	0.5318	-0.1127	9.25	0.0025	-0.03978	0.18	0.674	0.07822	0.45	0.5074	0.08186	1.22	0.2698	0.08845
DIGIT_SPAN_N_MAX_ACHIEVED	0.07523	0	0.9929	-0.00128	0.27	0.6101	-0.1554	0.07	0.8	-0.06064	4.72	0.0305	0.02066	0.08	0.7761	0.06996	4.07	0.0533	0.3225	0.46	0.496	0.03932
CHOICE_RT_ERRORS	-0.2622	1.66	0.2087	0.1464	0.61	0.4421	0.1856	0.82	0.3727	-0.1686	0.03	0.868	-0.00198	3.25	0.0824	0.3459	1.47	0.2359	0.1535	0.41	0.5247	-0.04628
2D_MANIPUL_MEDIAN_RT_for_CORRECT	0.1098	0.22	0.6419	-0.08082	0.11	0.7433	0.1193	2.88	0.1007	-0.4828	47.01	<.0001	-0.04685	2.4	0.1329	0.4518	0.02	0.8878	0.0272	0.73	0.394	0.03531
CHOICE_RT_MEAN_RT_for_CORRECT	0.6974	0.28	0.5985	0.09444	0.42	0.5219	-0.2415	0.06	0.8077	0.07218	108.39	<.0001	-0.04323	0.57	0.4577	-0.2269	4.04	0.054	-0.3961	6.16	0.0135	-0.06218
WORD_DEFIN_MEDIAN_RT	0.003478	0.57	0.4552	-0.124	0.69	0.4127	0.2856	0.73	0.4007	0.231	78.13	<.0001	-0.06195	0.03	0.8752	0.04403	1.56	0.2223	-0.227	0.32	0.5749	0.02383
PAIRED_ASSOC_LEARN_N_MAX_ACHIEVED	-0.09272	4.76	0.0376	-0.2135	0	0.9574	-0.01101	1.18	0.2873	0.1723	1.64	0.2007	0.01644	3.87	0.0593	-0.3232	0	0.9795	0.002835	0.04	0.8458	-0.01527
LEARNING_CURVES_TOT_CORRECT	-0.6401	1.18	0.2858	-0.1078	1.45	0.2387	0.249	0.3	0.5877	0.08841	15.99	<.0001	0.04961	1.74	0.1974	-0.2201	0.44	0.5147	0.07298	3.68	0.0559	0.1457
2D_MANIPUL_TOT_CORRECT	-0.254	0.21	0.6484	0.07962	0.08	0.7781	-0.1031	1.82	0.1877	0.386	87.05	<.0001	0.06338	1.5	0.2313	-0.3589	0.25	0.6217	-0.09577	0.4	0.5293	-0.0259
CHOICE_RT_STD	0.4638	1.93	0.1761	0.1946	0.18	0.6786	-0.1231	0.29	0.5944	-0.1244	20.03	<.0001	-0.04579	0.18	0.6748	0.1007	0.58	0.452	-0.119	2.5	0.1149	-0.09794
LEARNING_CURVES_MEDIAN_RT	1.0329	0.85	0.3639	0.1519	0.96	0.3353	-0.3386	0.15	0.7032	-0.1049	206.37	<.0001	-0.07565	0.04	0.8363	-0.0583	2.24	0.1459	-0.2734	0.12	0.7284	-0.01108
VERBAL_REAS_TOT_CORRECT	-0.4564	0.19	0.6653	0.07082	0	0.9618	0.01641	0.78	0.3834	0.2372	96.61	<.0001	0.07121	0.32	0.5747	-0.1561	0.01	0.9429	0.01302	1.16	0.2829	0.04719
SELF_ORDERED_SEARCH_ERRORS	-0.2596	2.39	0.133	0.1681	0.77	0.3872	0.1996	0.39	0.5363	-0.1109	0.01	0.9054	0.001533	0.46	0.5012	0.1247	0.5	0.4857	0.08563	1.28	0.2579	0.08888
SIMPLE_RT_STD	0.118	1.29	0.266	0.1595	0.34	0.5634	0.1724	0	0.9992	0.00023	22.69	<.0001	-0.0461	0	0.9725	-0.00829	3.91	0.058	-0.3089	0	0.967	-0.00243
VERBAL_REAS_MEDIAN_RT_for_CORRECT	0.1922	0.05	0.8226	-0.03946	0.08	0.7779	0.1042	0.42	0.5235	-0.1864	72.56	<.0001	-0.05511	0.07	0.8	0.07572	0.13	0.7168	0.07095	3.08	0.0802	-0.06873
SIMPLE_RT_MEAN	0.799	0.1	0.7521	-0.05603	0.98	0.3318	-0.3643	3.36	0.0775	0.5333	53.59	<.0001	-0.02978	4.34	0.0465	-0.6218	7.23	0.0119	-0.5247	0.02	0.8837	-0.0036
Dependent variable	Intercept	F Age	P Age	Age Estimate	F Sex	P Sex	Sex Estimate	F Bmi	P Bmi	Bmi Estimate	F Day	P Day	Day Estimate	F AHI	P AHI	AHI Estimate	F Sleepcomp3 B	P Sleepcomp3 B	Sleepcomp3 B Estimate	F Sleepcomp3 W	P Sleepcomp3 W	Sleepcomp3 W Estimate
SELF_ORDERED_SEARCH_N_MAX_ACHIEVED	0.3232	1.54	0.2254	-0.1971	0.87	0.3594	-0.3266	1.51	0.2292	0.3238	2.18	0.1409	0.01285	3.36	0.0777	-0.4737	0.21	0.6513	-0.1402	0.17	0.6766	0.01506
SIMPLE_RT_ERRORS	0.3938	0.37	0.5465	0.06909	0.15	0.7031	-0.09558	0.44	0.5136	-0.1223	7.75	0.0057	-0.03496	0.64	0.43	0.1464	0.41	0.5272	0.1397	0.01	0.9261	0.004888
WORD_DEFIN_TOT_CORRECT	-0.7548	2.19	0.1498	0.214	1.5	0.2309	0.3897	0	0.9776	-0.00676	15.19	0.0001	0.03667	0.01	0.9044	0.02845	1.43	0.242	0.3331	0.11	0.7422	0.01292
DIGIT_SPAN_MEDIAN_RT	0.2104	0.22	0.646	0.05129	0.03	0.8646	0.04165	0.19	0.6658	-0.07853	9.22	0.0026	-0.03996	0.05	0.8281	0.03906	0	0.9561	0.01183	0.24	0.6227	-0.02722
DIGIT_SPAN_N_MAX_ACHIEVED	0.3849	0	0.9532	-0.00875	1.54	0.2249	-0.4033	0.02	0.8898	-0.03411	4.77	0.0296	0.02085	0.03	0.869	-0.03991	2.29	0.1418	-0.4303	0.27	0.6059	0.02057
CHOICE_RT_ERRORS	-0.07745	1.63	0.2126	0.1459	0.04	0.8445	0.04973	0.77	0.3868	-0.1646	0.12	0.7333	-0.00407	2.58	0.1195	0.2972	1.25	0.2732	-0.2467	3.63	0.0575	-0.09518
2D_MANIPUL_MEDIAN_RT_for_CORRECT	0.0888	0.25	0.6224	-0.08557	0.13	0.7232	0.1355	2.58	0.1193	-0.4582	47.85	<.0001	-0.04739	2.39	0.133	0.4328	0.04	0.8507	0.06295	1.06	0.3044	-0.02935
CHOICE_RT_MEAN_RT_for_CORRECT	0.2703	0.31	0.5797	0.1006	0.06	0.8081	0.09704	0.04	0.8361	0.06228	107.69	<.0001	-0.04352	0.12	0.7317	-0.1012	3.21	0.0838	0.6205	1.45	0.2298	-0.02096
WORD_DEFIN_MEDIAN_RT	0.1222	0.31	0.5797	-0.09225	0.36	0.5556	0.2165	0.06	0.8086	0.06678	79.38	<.0001	-0.06264	0.47	0.498	0.184	1.14	0.2952	-0.3388	0.37	0.5447	-0.01775
PAIRED_ASSOC_LEARN_N_MAX_ACHIEVED	-0.1427	4.95	0.0343	-0.2176	0.01	0.9312	0.01866	1.45	0.2385	0.1909	1.98	0.1604	0.01808	4.43	0.0443	-0.3314	0.18	0.6784	0.07904	1.44	0.2308	0.06489
LEARNING_CURVES_TOT_CORRECT	-0.8145	1.89	0.1801	-0.1296	3.11	0.0889	0.3633	1.65	0.2099	0.196	17.64	<.0001	0.05246	3.6	0.0682	-0.2878	3.88	0.0589	0.3579	0.97	0.3252	0.05181
2D_MANIPUL_TOT_CORRECT	-0.326	0.23	0.6323	0.0838	0.01	0.9034	-0.04676	1.64	0.2111	0.368	88.03	<.0001	0.06389	1.3	0.2636	-0.3217	0.06	0.8096	0.08125	0.86	0.3542	0.02631
CHOICE_RT_STD	0.2279	1.91	0.1784	0.1882	0.03	0.8584	0.05402	0.14	0.7111	-0.08415	19.08	<.0001	-0.04501	0.3	0.5902	0.1206	2.12	0.157	0.3825	0.05	0.8257	0.009468
LEARNING_CURVES_MEDIAN_RT	0.7187	0.88	0.3564	0.1543	0.06	0.8057	-0.09008	0.14	0.7096	-0.1028	207.56	<.0001	-0.076	0.01	0.9277	0.02452	2.18	0.1512	0.4682	1.08	0.299	-0.02284
VERBAL_REAS_TOT_CORRECT	-0.5244	0.16	0.6948	0.06396	0.03	0.8569	0.06473	1.04	0.3156	0.2734	96.12	<.0001	0.07137	0.45	0.5089	-0.1757	0.19	0.6637	0.1368	0.05	0.8237	0.006761
SELF_ORDERED_SEARCH_ERRORS	-0.2647	2.12	0.1569	0.1588	0.68	0.415	0.1982	0.13	0.7179	-0.06491	0.02	0.8917	0.001768	0.21	0.6542	0.07974	0.08	0.7831	0.05856	0.18	0.6755	-0.02271
SIMPLE_RT_STD	-0.1329	1.35	0.2557	0.1701	1.35	0.2548	0.3754	0.04	0.8522	-0.04555	22.48	<.0001	-0.04607	0.2	0.6616	0.1053	1.29	0.2656	0.3211	0.01	0.9069	-0.00474
VERBAL_REAS_MEDIAN_RT_for_CORRECT	0.2753	0.05	0.8216	-0.03963	0.01	0.9204	0.03871	0.42	0.5217	-0.1876	71.42	<.0001	-0.05509	0.04	0.8486	0.05461	0.14	0.714	-0.1244	0.01	0.9252	-0.00255
SIMPLE_RT_MEAN	0.4627	0.03	0.8742	-0.03087	0.04	0.8496	-0.08154	1.72	0.1998	0.4215	56.61	<.0001	-0.03048	1.72	0.1998	-0.4131	1.09	0.3057	0.3886	5.13	0.0241	-0.03816
Dependent variable	Intercept	F Age	P Age	Age Estimate	F Sex	P Sex	Sex Estimate	F Bmi	P Bmi	Bmi Estimate	F Day	P Day	Day Estimate	F AHI	P AHI	AHI Estimate	F Sleepcomp4 B	P Sleepcomp4 B	Sleepcomp4 B Estimate	F Sleepcomp4 W	P Sleepcomp4 W	Sleepcomp4 W Estimate
SELF_ORDERED_SEARCH_N_MAX_ACHIEVED	0.2514	1.6	0.216	-0.2027	0.68	0.417	-0.2744	1.9	0.179	0.3564	2.23	0.1363	0.01293	3.57	0.0693	-0.4873	0	0.9861	-0.0035	1.45	0.2298	0.05855
SIMPLE_RT_ERRORS	0.4532	0.37	0.5505	0.06886	0.34	0.5637	-0.1379	0.86	0.3622	-0.1683	8.13	0.0046	-0.03561	0.76	0.3902	0.1593	0.26	0.6159	0.07091	0.25	0.6176	-0.03544
WORD_DEFIN_TOT_CORRECT	-0.5832	2.32	0.1388	0.2263	0.74	0.3969	0.2657	0.13	0.7222	-0.08602	14.87	0.0001	0.03616	0.06	0.8034	0.06009	0.01	0.9211	0.0184	0.34	0.5583	0.03097
DIGIT_SPAN_MEDIAN_RT	0.1567	0.08	0.7768	0.02954	0.13	0.7257	0.07564	0.68	0.4151	-0.1354	9.23	0.0026	-0.0395	0.07	0.7959	0.04306	4.04	0.0542	0.2532	4.38	0.0371	-0.155
DIGIT_SPAN_N_MAX_ACHIEVED	0.1353	0.06	0.8035	-0.03834	0.49	0.4898	-0.2221	0.02	0.8893	0.0346	4.81	0.029	0.02086	0.11	0.7421	-0.0817	0.5	0.4868	0.1333	0.48	0.4877	-0.03726
CHOICE_RT_ERRORS	-0.1905	1.6	0.2158	0.1462	0.27	0.6053	0.1251	0.2	0.6594	-0.08212	0.02	0.8818	-0.00178	2.19	0.1497	0.2741	0.81	0.3763	-0.1275	0.05	0.8197	-0.01544
2D_MANIPUL_MEDIAN_RT_for_CORRECT	0.1144	0.24	0.6281	-0.08442	0.1	0.7526	0.1142	2.91	0.0991	-0.4757	46.91	<.0001	-0.04687	2.49	0.1255	0.4389	0.01	0.9429	0.01549	0	0.9809	0.000922
CHOICE_RT_MEAN_RT_for_CORRECT	0.5341	0.3	0.5868	0.1019	0.07	0.7959	-0.1007	0.22	0.6464	-0.1392	107.2	<.0001	-0.0433	0.02	0.8891	-0.04205	1.46	0.2367	0.2787	1.36	0.2435	-0.02771
WORD_DEFIN_MEDIAN_RT	-0.06869	0.43	0.5169	-0.1105	1.01	0.324	0.3516	0.24	0.6272	0.1337	78	<.0001	-0.06183	0.31	0.583	0.1507	0.05	0.8186	0.0484	1.45	0.2291	0.04745
PAIRED_ASSOC_LEARN_N_MAX_ACHIEVED	-0.1087	5.03	0.0329	-0.2194	0	0.9925	-0.00192	1.07	0.31	0.16	1.73	0.1899	0.01682	4.31	0.0472	-0.324	0.28	0.6026	0.06274	0.28	0.5971	0.03862
LEARNING_CURVES_TOT_CORRECT	-0.6348	1.48	0.2346	-0.1209	1.36	0.2529	0.2402	0.4	0.5302	0.1003	15.94	<.0001	0.04973	2.54	0.1222	-0.2535	0.4	0.5335	0.07659	0.48	0.487	-0.04936
2D_MANIPUL_TOT_CORRECT	-0.2905	0.23	0.6366	0.08297	0.04	0.8451	-0.07127	1.45	0.2382	0.3387	86.95	<.0001	0.0634	1.26	0.2717	-0.314	0.05	0.82	0.04958	0.02	0.8963	0.004987
CHOICE_RT_STD	0.4752	2.58	0.1194	0.2225	0.17	0.6801	-0.1199	0.32	0.5764	-0.126	20.17	<.0001	-0.04611	0.5	0.4864	0.1572	1.46	0.237	-0.207	0.01	0.9282	-0.00528
LEARNING_CURVES_MEDIAN_RT	0.8829	0.77	0.389	0.1416	0.42	0.524	-0.2173	1.22	0.2791	-0.2892	206.15	<.0001	-0.07565	0.07	0.7951	0.06842	3.4	0.0757	0.371	0.07	0.7957	0.007676
VERBAL_REAS_TOT_CORRECT	-0.464	0.16	0.6892	0.06553	0	0.955	0.01922	0.78	0.3836	0.2321	97.52	<.0001	0.07149	0.39	0.5391	-0.1626	0.06	0.8161	0.04728	1.92	0.167	0.05642
SELF_ORDERED_SEARCH_ERRORS	-0.1976	2.73	0.1096	0.1764	0.47	0.5006	0.1509	0.06	0.8039	-0.0425	0.02	0.8951	0.001702	0.24	0.6252	0.0843	1.63	0.2124	-0.1665	0.31	0.5773	0.04087
SIMPLE_RT_STD	0.01155	1.36	0.2541	0.174	0.75	0.3948	0.2687	0.34	0.5624	-0.1412	22.83	<.0001	-0.04627	0.32	0.5773	0.1357	0.34	0.5621	0.1086	0	0.9843	0.001074
VERBAL_REAS_MEDIAN_RT_for_CORRECT	0.188	0.1	0.7588	-0.05402	0.08	0.784	0.1004	0.42	0.5232	-0.1823	71.56	<.0001	-0.055	0.02	0.8828	0.04182	0.25	0.6221	0.1079	0.02	0.883	-0.00539
SIMPLE_RT_MEAN	0.6109	0.03	0.8598	-0.03464	0.24	0.6307	-0.1967	0.81	0.3765	0.283	53.23	<.0001	-0.02968	1.44	0.2406	-0.3759	0.91	0.3477	0.2309	0.43	0.514	0.01491
